# Protecting host mitochondria with vitamin B3 preserves bioenergetics and thermogenesis during antibiotic treatment

**DOI:** 10.64898/2026.11.08.765029

**Authors:** Tilman Tietz, Mügen Terzioglu, Laura Vesala, Tea Tuomela, Kabir Mahmud, Topi Paappanen, Pihla Lindroos, Eve Nyman, Kari Moisio, Juhana Juutila, Karita Karppinen, Kukka Lehto, Kirsi-Maarit Lehto, Susanna Valanne, Ville Hietakangas, Tiina S. Salminen

**Author notes:** Corresponding author: Tiina S. Salminen. shared authorship (Mügen Terzioglu, Laura Vesala).

## Abstract

Antibiotics that target bacterial translation can also impair mitochondrial function because mitochondria retain bacterial-like ribosomes. As antibiotic resistance continues to increase and the use of several broad-spectrum antibiotics has been limited by their mitochondrial toxicity, there is a growing need to understand their off-target effects in host physiology, and to identify strategies that can mitigate antibiotic-induced mitochondrial dysfunction. We demonstrate that antibiotic chloramphenicol (CA) induces a dose-dependent reduction in mitochondrial respiration and mitochondrial thermogenesis in *Drosophila* S2 cells, human HEK293T cells and in developing *Drosophila* larvae. *In vivo*, CA exposure triggers female-biased aberrant innate immune activation of hosts carrying naturally occurring mitochondrial rRNA variants. Metabolomic profiling revealed alterations in vitamin B_3_ metabolism in *Drosophila* during and following CA exposure. Among the vitamin B_3_ vitamers examined, nicotinamide (NAM) exhibited the strongest protective effect, mitigating the CA-induced impairments in mitochondrial respiration and thermogenesis, as well as aberrant immune activation. We identify mitochondrial thermogenesis as a previously unrecognized target of antibiotic-induced mitochondrial perturbation and a sensitive marker of mitochondrial stress. Furthermore, we demonstrate that co-supplementation of CA with NAM mitigates antibiotic-induced mitochondrial toxicity through evolutionarily conserved mitochondrial pathways. Finally, we establish *Drosophila* as a powerful model for investigating antibiotic-induced mitochondrial dysfunction and for developing therapeutic strategies to protect host mitochondria during antibiotic treatment.
