## Supplementary table 1 for "Protecting host mitochondria with vitamin B3 preserves bioenergetics and thermogenesis during antibiotic treatment"

### Sheet: Figure 1
S2 cells Chloramphenicol dose dependent respirometry raw data
Date	Drug	Dose	Temperature	Repeat	Initial	Full	Leak	Stop	Cells.Total	Cells.Live	Cells.Dead	Cells.Viability	Cells.Volume
2025-04-25	Control	0	25	1	-1.74	-14.72	-5.109	-3.024	1700000	1500000	170000	0.9	6.7
2025-03-25	Control	0	25	1	-2.455	-13.81	-4.013	-3.201	1800000	1600000	160000	0.91	6.3
2025-03-25	Chloramphenicol	10	25	1	-3.412	-10.33	-2.886	-2.358	1300000	1100000	200000	0.85	9.9
2025-03-25	Chloramphenicol	10	25	2	-3.06	-14.64	-4.649	-3.921	1300000	1100000	220000	0.83	9.1
2025-03-25	Chloramphenicol	20	25	1	-2.826	-10.79	-3.598	-2.871	1900000	1500000	410000	0.78	6.7
2025-03-25	Chloramphenicol	20	25	2	-2.917	-14.95	-5.383	-3.729	1700000	1500000	170000	0.82	6.7
2025-03-25	Chloramphenicol	50	25	1	-2.909	-2.095	-1.274	-1.135	1500000	1200000	270000	0.79	8.3
2025-03-25	Chloramphenicol	50	25	2	-2.662	-3.655	-1.552	-1.765	1300000	1100000	220000	0.77	9.1
2025-03-25	Chloramphenicol	75	25	1	-2.308	-2.058	-1.369	-1.075	1900000	1500000	410000	0.78	6.7
2025-03-25	Chloramphenicol	75	25	2	-2.101	-2.716	-2.391	-1.539	1700000	1300000	460000	0.77	7.7
2025-03-25	Chloramphenicol	100	25	1	-2.444	-1.692	-1.242	-1.052	1900000	1500000	410000	0.76	6.7
2025-03-25	Chloramphenicol	100	25	2	-1.865	-9.025	-2.954	-1.964	1700000	1400000	350000	0.75	7.1
S2 cells Chloramphenicol low and high dose dependent thermometry raw data
		Rotenone inhibition
			S2_CAM treated
		S2_WT	20 µg	100 µg
	Exp_1	11.27	10.95	3.98
	Exp_2	12.39	10.05	5.7
	Exp_3	11.49	14.45	4.61
	Exp_4	11.41	12.12	5.68
	Exp_5	13.12	12.81	6.29
	Mean	11.936	12.076	5.252
	StDEV	0.79485	1.6992	0.93428
Drosophila larvae Chloramphenicol dose dependent respirometry raw data
Date	Drug	Dose	Temperature	Repeat	Mass (mg)	Base	PGP+ADP	Oligo	FCCP_1	FCCP_2	FCCP_3	Aa
2025-09-07	chloramphenicol	0	25	1	34.8	-24.27	-53.62	-24.06	-31.56	-40.03	-49.96	-16.51
2025-09-07	chloramphenicol	0	25	2	28	-21.17	-45.92	-25.54	-31.95	-40.34	-46.77	-20.74
2025-09-07	chloramphenicol	0	25	3	29	-22.68	-45.71	-23.28	-29.6	-35.32	-39.26	-19.31
2025-09-08	Chloramphenicol	0.2	25	1	19.5	-13.43	-25.89	-14.74	-22.56	-28.33	-30.08	-12.31
2025-09-08	Chloramphenicol	0.2	25	2	19.7	-19.48	-33.28	-21.25	-30.35	-36.16	-37.73	-18.98
2025-09-08	Chloramphenicol	0.2	25	3	14.9	-13.85	-20.11	-14.45	-14.53	-14.94	-14.87	-12.99
2025-09-08	Chloramphenicol	2	25	1	28.8	-16.11	-36.86	-25.52	-36.79	-44.58	-48.08	-20.91
2025-09-08	Chloramphenicol	2	25	2	9.9	-10.61	-15.78	-12.49	-14.56	-14.53	-13.27	-11.56

### Sheet: Figure 5
		Drosophila larvae 2mg/ml Chrloramphenicol vs 2mg/ml co-supplemented with Nicotinamide (NAM)
	Strain	Treatment	Rep	Run date	Number of larvae	Mass (mg)	Base	PGP+ADP	Oligo	FCCP_1	FCCP_2	FCCP_3	Aa
	ORT	2 mg/ml CA	1	2026-06-24	15	24	-5.798	-17.69	-7.017	-9.63	-12.99	-15.54	-5.13
	ORT	2 mg/ml CA	2	2026-06-24	15	23.1	-6.296	-15.7	-7.46	-9.152	-11.36	-13.48	-5.891
	ORT	2 mg/ml CA	3	2026-06-24	15	23	-6.415	-17.32	-7.076	-8.675	-10.37	-12.04	-5.679
	ORT	2 mg/ml CA	4	2026-06-24	15	21.1	-5.133	-11.83	-5.34	-6.954	-7.845	-10.4	-4.572
	ORT	2 mg/ml CA + 30 mg/100 ml NAM	1	2026-07-01	15	24.7	-5.857	-16.67	-8.022	-13.75	-18.52	-21.25	-8.574
	ORT	2 mg/ml CA + 30 mg/100 ml NAM	2	2026-07-01	15	24.6	-9.756	-20.46	-12.12	-15.89	-19.83	-22.65	-7.932
	ORT	2 mg/ml CA + 30 mg/100 ml NAM	3	2026-07-01	15	22.5	-12.24	-19.24	-13.59	-19.65	-23.05	-24.56	-8.98
	ORT	2 mg/ml CA + 30 mg/100 ml NAM	4	2026-07-01	15	21.5	-7.517	-15.4	-12.56	-17.57	-22.24	-24.49	-7.967
	ORT	Control	1	2026-05-19	15	18.8	-7.679	-17.82	-8.866	-10.52	-11.11	-12.86	-3.364
	ORT	Control	2	2026-05-19	15	17	-7.693	-15.66	-7.838	-9.269	-10.33	-11.64	-3.921
	ORT	Control	3	2026-05-19	15	19.1	-8.2	-15.78	-11.65	-11.88	-13.68	-13.92	-3.831
	ORT	Control	4	2026-05-19	15	19.5	-12.53	-19.6	-10.85	-12.78	-14.29	-15.95	-4.515

### Sheet: Figure 7 & Figure S5
	HEK293T control cells respirometry with Niacin doses
	Date	Cells	Replicate	Dose_CAM	Dose_Nia	Base	Oli	FCCP_1	FCCP_2	Aa
	16.04.2026	HEK293T	1	0	100	-16.67	-3.201	-17.26	-22.59	0.409
	16.04.2026	HEK293T	2	0	100	-22.49	-3.175	-20.75	-29.67	0.034
	16.04.2026	HEK293T	3	0	100	-19.11	-4.04	-16.86	-23.16	0.953
	19.04.2026	HEK293T	4	0	100	-20.35	-4.92	-18.61	-28.92	0.533
	16.04.2026	HEK293T	5	0	100	-18.15	-4.184	-16.32	-21.33	-0.331
	19.04.2026	HEK293T	6	0	100	-20.59	-5.11	-19.51	-30.63	0.033
	16.04.2026	HEK293T	1	0	200	-23.71	-4.405	-16.4	-24.97	0.017
	16.04.2026	HEK293T	2	0	200	-24.08	-6.293	-16.33	-25.84	-0.165
	16.04.2026	HEK293T	3	0	200	-24.54	-5.287	-16.1	-24.69	0.195
	16.04.2026	HEK293T	4	0	200	-19.56	-5.244	-13.28	-22.38	-0.626
	16.04.2026	HEK293T	5	0	200	-23.7	-5.171	-15.14	-24.41	-0.166
	19.04.2026	HEK293T	6	0	200	-28.11	-6.003	-18.18	-28.94	-1.528
	18.04.2026	HEK293T	1	0	1000	-26.04	-6.326	-20.54	-31.76	-0.978
	18.04.2026	HEK293T	2	0	1000	-30.68	-6.373	-23.22	-35.97	-0.775
	18.04.2026	HEK293T	3	0	1000	-36.27	-5.999	-27.22	-37.02	-0.533
	2.12.2025	HEK293T	1	0	0	-25.26	-4.413	-25.36	-35.75	0.049
	2.12.2025	HEK293T	4	0	0	-22.9	-3.355	-11.44	-26.74	-0.259
	2.12.2025	HEK293T	5	0	0	-25.91	-5.459	-31.61	-41.91	-0.367
	2.12.2025	HEK293T	6	0	0	-25.26	-4.413	-25.36	-35.75	0.049
	2.12.2025	HEK293T	7	0	0	-25.17	-5.607	-15.54	-20.75	-0.028
	HEK293T control cells respirometry with Nicotinamide doses
	Date	Cells	CAM	NAM	Replicate	Dose_CAM	Dose_NAM	Base	Oli	FCCP_1	FCCP_2	Aa
	24.03.2026	HEK293T	CAM	NAM	1	0	10	-24.45	-7.89	-29.39	-42.57	-0.233
	24.03.2026	HEK293T	CAM	NAM	2	0	10	-27.43	-5.78	-32.84	-44.78	-0.537
	24.03.2026	HEK293T	CAM	NAM	3	0	10	-27.1	-6.752	-31.6	-40.17	-0.54
	25.03.2026	HEK293T	CAM	NAM	4	0	10	-25.39	-1.031	-24.32	-35.79	-0.438
	07.04.2026	HEK293T	CAM	NAM	5	0	10	-28.18	-5.724	-26.43	-40.85	-0.054
	07.04.2026	HEK293T	CAM	NAM	6	0	10	-32.51	-12.58	-37.09	-47.19	-0.023
	24.03.2026	HEK293T	CAM	NAM	1	0	20	-25.64	-10.51	-32.58	-37.61	-0.429
	24.03.2026	HEK293T	CAM	NAM	2	0	20	-23.57	-6.84	-26.33	-28.4	-0.018
	25.03.2026	HEK293T	CAM	NAM	3	0	20	-23.71	-1.902	-19.73	-24.95	-0.521
	25.03.2026	HEK293T	CAM	NAM	4	0	20	-23.64	-6.521	-33.48	-27.83	-0.162
	07.04.2026	HEK293T	CAM	NAM	5	0	20	-19.48	-3.532	-20.92	-22.16	-0.011
	07.04.2026	HEK293T	CAM	NAM	6	0	20	-18.68	-6.962	-18.83	-19.1	-0.676
	07.04.2026	HEK293T	CAM	NAM	1	0	40	-17.03	-2.356	-16.57	-22.72	-0.838
	07.04.2026	HEK293T	CAM	NAM	2	0	40	-13.83	-2.374	-15.25	-18.51	-0.013
	07.04.2026	HEK293T	CAM	NAM	3	0	40	-21.52	-3.692	-14.39	-20.58	-0.339
	07.04.2026	HEK293T	CAM	NAM	4	0	40	-14.85	-7.822	-11.54	-16.22	-0.642
	07.04.2026	HEK293T	CAM	NAM	5	0	40	-17.5	-2.167	-15.07	-23.86	-0.369
	07.04.2026	HEK293T	CAM	NAM	6	0	40	-20.07	-3.589	-19.54	-24.78	-0.987
	09.04.2026	HEK293T	CAM	NAM	1	0	100	-2.317	-1.368	-2.382	-1.922	-1.244
	09.04.2026	HEK293T	CAM	NAM	2	0	100	-2.106	-0.695	-2.312	-1.557	-0.949
	09.04.2026	HEK293T	CAM	NAM	3	0	100	0.168	-1.691	-0.774	-1.818	-1.338
	2.12.2025	HEK293T	Control		1	0		-25.26	-4.413	-25.36	-35.75	0.049
	2.12.2025	HEK293T	Control		4	0		-22.9	-3.355	-11.44	-26.74	-0.259
	2.12.2025	HEK293T	Control		5	0		-25.91	-5.459	-31.61	-41.91	-0.367
	2.12.2025	HEK293T	Control		6	0		-25.26	-4.413	-25.36	-35.75	0.049
	2.12.2025	HEK293T	Control		7	0		-25.17	-5.607	-15.54	-20.75	-0.028
	HEK293T chloramphenicol cosupplemented with Niacin doses
	Date	Cells	CAM	Nia	Replicate	Dose_CAM	Dose_Nia	Base	Oli	FCCP_1	FCCP_2	Aa
	2.12.2025	HEK293T	CAM	Nia	1	100	0	-7.732	-3.519	-9.093	-8.582	-0.403
	2.12.2025	HEK293T	CAM	Nia	2	100	0	-8.853	-7.481	-8.665	-10.09	-1.115
	2.12.2025	HEK293T	CAM	Nia	3	100	0	-9.826	-6.671	-9.957	-10.62	-0.466
	2.12.2025	HEK293T	CAM	Nia	4	100	0	-7.775	-4.014	-8.687	-9.112	-1.158
	2.12.2025	HEK293T	CAM	Nia	5	100	0	-9.234	-5.786	-9.985	-10.234	-1.872
	12.03.2026	HEK293T	CAM	Nia	1	100	100	-9.146	-9.56	-13.91	-15.92	-0.195
	12.03.2026	HEK293T	CAM	Nia	2	100	100	-11.82	-7.93	-15.35	-18.33	-0.271
	12.03.2026	HEK293T	CAM	Nia	3	100	100	-10.73	-7.077	-12.79	-14.18	-0.839
	18.03.2026	HEK293T	CAM	Nia	4	100	100	-12.21	-1.752	-15.37	-18.63	-0.044
	18.03.2026	HEK293T	CAM	Nia	5	100	100	-12.29	-4.555	-16.16	-20.02	-0.054
	18.03.2026	HEK293T	CAM	Nia	6	100	100	-9.094	-4.325	-15.77	-13.56	-0.503
	12.03.2026	HEK293T	CAM	Nia	1	100	200	-9.924	-6.592	-12.56	-14.21	-0.705
	12.03.2026	HEK293T	CAM	Nia	2	100	200	-10.69	-6.549	-14.03	-15.37	-0.486
	12.03.2026	HEK293T	CAM	Nia	3	100	200	-5.399	-4.977	-6.907	-8.433	-0.285
	18.03.2026	HEK293T	CAM	Nia	4	100	200	-12.11	-7.094	-15.89	-14.48	0.415
	18.03.2026	HEK293T	CAM	Nia	5	100	200	-12.3	-4.44	-13.61	-13.45	-0.613
	18.03.2026	HEK293T	CAM	Nia	6	100	200	-11.97	-6.184	-8.564	-11.5	-0.966
	18.04.2026	HEK293T	CAM	Nia	1	100	1000	-12.37	-6.897	-16.56	-19.42	-0.053
	18.04.2026	HEK293T	CAM	Nia	2	100	1000	-9.394	-4.347	-11.6	-12.72	-0.198
	18.04.2026	HEK293T	CAM	Nia	3	100	1000	-9.328	-4.256	-10.96	-9.96	-0.627
	2.12.2025	HEK293T	Control	Nia	1	0	0	-25.26	-4.413	-25.36	-35.75	0.049
	2.12.2025	HEK293T	Control	Nia	2	0	0	-19.47	-4.516	-18.8	-31.13	-0.706
	2.12.2026	HEK293T	Control	Nia	3	0	0	-18.48	-4.224	-23.85	-24.85	-2.121
		HEK293T	Control	Nia	4	0	0	-22.9	-3.355	-11.44	-26.74	-0.259
		HEK293T	Control	Nia	5	0	0	-25.91	-5.459	-31.61	-41.91	-0.367
		HEK293T	Control	Nia	6	0	0	-25.26	-4.413	-25.36	-35.75	0.049
		HEK293T	Control	Nia	7	0	0	-25.17	-5.607	-15.54	-20.75	-0.028
		HEK293T	CAM	Nia	1	20	0	-24.96	-7.537	-24.03	-34.2	-2.307
		HEK293T	CAM	Nia	2	20	0	-24.8	-11.59	-20.73	-34.17	-2.786
		HEK293T	CAM	Nia	3	20	0	-23.58	-8.621	-23.86	-40.36	-2.131
		HEK293T	CAM	Nia	4	20	0	-24.78	-12.27	-24.53	-36.11	-4.574
		HEK293T	CAM	Nia	5	20	0	-25.2	-13.6	-26.88	-36.97	-4.263
HEK293T cells thermometry treated with chloramphenicol cosupplemented with Nicotinamide doses
			HEK293T	HEK293T_20ugCA	HEK293T_100ugCA	HEK293T_100ugCA_40mMNAM
		Exp_1	8.2	13.96	4.85	6.99
		Exp_2	10.73	13.76	3.43	6.74
		Exp_3	10.57	13.86	3.34	5.53
		Exp_4	11.79	12.86	4.96	5.28
		Exp_5	12.43	14.12	2.91	7.43
		Exp_6				7.11
		Mean	10.744	13.712	3.898	6.51333
		StDev	1.61548	0.49449	0.940835	0.890273

### Sheet: Figure S2
				Drosophila larvae 2mg/ml Chloramphenicol
				Strain	Treatment	Rep	Prot	Base	PGP+ADP	Oligo	FCCP_1	FCCP_2	FCCP_3	Aa
				ORT	Control	1	5.724	-5.993	-16.86	-8.296	-10.37	-13.57	-15.3	-6.81
				ORT	Control	2	4.194	-4.945	-11.16	-4.446	-6.398	-8.596	-10.58	-4.018
				ORT	Control	3	5.634	-8.698	-21.17	-16.08	-13.53	-15.65	-17.38	-8.799
				ORT	Control	4	4.614	-6.496	-15.85	-7.798	-8.188	-10.22	-12	-5.8
				ORT	0.2 mg /ml CA	1	17.784	-3.388	-11.82	-5.552	-10.19	-12.42	-12.94	-3.3
				ORT	0.2 mg /ml CA	2	19.464	-3.311	-11.78	-6.187	-11.49	-12.75	-12.64	-3.314
				ORT	0.2 mg /ml CA	3	13.854	-5.46	-11.91	-4.352	-7.397	-10.71	-11.63	-2.292
				ORT	0.2 mg /ml CA	4	9.984	-1.953	-8.402	-2.345	-4.238	-6.385	-7.724	-1.271
				ORT-237	Control	1	3.864	-8.684	-23.07	-11.4	-13.91	-16.96	-19.64	-9.327
				ORT-237	Control	2	3.864	-5.182	-12.22	-7.928	-15.19	-15.46	-12.95	-6.051
				ORT-237	Control	3	3.984	-4.801	-16.37	-7.436	-9.459	-12.18	-13.99	-6.351
				ORT-237	Control	4	3.654	-6.163	-16.31	-8.223	-11.20	-14.12	-16.01	-7.219
				ORT-237	0.2 mg /ml CA	1	4.524	-4.801	-16.04	-6.256	-9.416	-11.79	-14.26	-5.458
				ORT-237	0.2 mg /ml CA	2	2.094	-4.885	-13.41	-6.388	-7.864	-8.671	-9.492	-5.776
				ORT-237	0.2 mg /ml CA	3	3.414	-3.291	-11.47	-4.412	-6.368	-8.741	-10.5	-3.778
				ORT-237	0.2 mg /ml CA	4	3.144	-3.250	-11.65	-4.394	-6.03	-7.946	-9.992	-3.507
				WISO	Control	1	6.414	-4.335	-13.92	-5.47	-12.94	-15.54	-15.8	-1.581
				WISO	Control	2	3.924	-3.557	-10.39	-4.792	-5.387	-6.622	-8.772	-3.39
				WISO	Control	3	6.264	-9.505	-20.09	-9.092	-11.29	-13.93	-16.17	-6.486
				WISO	Control	4	6.744	-5.188	-18.01	-6.505	-8.172	-11.72	-15.06	-4.594
				WISO	Control	5	5.874	-7.493	-20.34	-7.705	-19.31	-24.57	-23.75	-5.904
				WISO	0.2 mg /ml CA	1	9.054	-4.335	-13.92	-5.47	-12.94	-15.54	-15.8	-1.581
				WISO	0.2 mg /ml CA	2	4.614	-1.899	-7.213	-1.799	-3.906	-5.603	-7.675	-0.495
				WISO	0.2 mg /ml CA	3	6.624	-3.17	-8.218	-3.903	-8.532	-10.5	-10.43	-0.91
				WISO	0.2 mg /ml CA	4	3.744	-3.517	-8.832	-4.258	-5.083	-7.135	-8.419	-3.51
				WISO-237	Control	1	2.664	-2.490	-11.17	-3.454	-9.421	-12.6	-14.24	-2.233
				WISO-237	Control	2	3.834	-2.784	-13.70	-3.451	-6.483	-9.489	-12.55	-2.774
				WISO-237	Control	3	4.704	-3.311	-17.40	-4.367	-10.04	-15.03	-18.54	-3.890
				WISO-237	Control	4	3.954	-2.494	-15.51	-3.527	-7.896	-12.12	-15.54	-2.870
				WISO-237	0.2 mg /ml CA	1	6.594	-2.46	-8.489	-2.947	-7.307	-9.339	-10.28	-1.288
				WISO-237	0.2 mg /ml CA	2	3.084	-1.613	-4.023	-2.401	-4.53	-5.372	-5.461	-0.937
				WISO-237	0.2 mg /ml CA	3	2.124	-0.64	-3.172	-0.79	-2.503	-3.545	-3.561	-0.928
				WISO-237	0.2 mg /ml CA	4	3.564	-2.987	-11.52	-4.632	-11.91	-14.26	-14.47	-2.873
				WISO-237	0.2 mg /ml CA	5	2.124	-3.421	-16.14	-4.097	-11.28	-16.31	-19.04	-3.661
