## Supplementary table 3 for "Protecting host mitochondria with vitamin B3 preserves bioenergetics and thermogenesis during antibiotic treatment"

### Sheet: Read me
Metabolites were first filtered based on FC (>1.5) and adjusted p value (<0.1)
Metabolomes of adult flies reared on CA-food and removed as pupae
Figure 2
Ci	40 most significantly metabolites altered by the CA treatment (based on p-value in w1118) fullfilling the criteria in both genotypes
related to Fig2-ORT	Filtered metabolites altered by CA in ORT
related to Fig2-W	Filtered metabolites altered by CA in w1118
Cii	vitamin B metabolites significantly altered in both genotypes
Metabolomes of larvae reared on CA-food (and CA+NAM)
Figure 6
Di	Filtered ORT-765 CA (nodules) vs ORT-765 CA (no nodules)
Dii	Filtered HH>ATPSynCF6 KD (nodules) vs HH>Wempty (no nodules)
Diii	Filtered ORT-765 + CA + NAM (no nodules) vs ORT-765 + CA (nodules)
Figure S4
B	Filtered ORT CA vs ORT control
C	Filtered ORT-765 CA (no nodules) vs ORT-765 control

### Sheet: Fig 2Ci
Common metabolites in ORT CA vs ORT and w1118 CA vs w1118 control / Flies
Query	Full name	Metabolite	log2FC_ORT	pval_ORT	log2FC_W	pval_W
HOMOCYSTINE	Homocystine	Homocystine	-6.0463	4.2e-06	-4.6332	0.0030076
DIAMINOPIMELATE	Diaminopimelate	DAP	-6.1415	2.68e-05	-1.4769	0.0004695
METHYLMALONATE	Methylmalonate	Methylmalonate	3.9795	3.81e-05	4.1048	5.08e-05
CYSTEATE	Cysteate	Cysteate	3.8613	0.00025745	3.7611	0.0017494
2-DEOXY-D-GLUCOSE	2-Deoxy-D-Glucose	2-Deoxy-D-Glucose	-2.6581	0.00064226	-2.8417	0.000122
CITICOLINE	Citicoline	Citicoline	0.90164	0.00065338	0.73207	0.0005277
S-ADENOSYLMETHIONINE	S-Adenosylmethionine	SAM	1.4535	0.0013809	1.3325	0.0069201
DEOXYCARNITINE	Deoxycarnitine	Deoxycarnitine	2.5478	0.0016318	3.1647	5.08e-05
GALACTITOL	Galactitol	Galactitol	-1.2894	0.0027379	-1.5844	0.0004461
MANNITOL	Mannitol	Mannitol	-1.2894	0.0027379	-1.5844	0.0004461
SORBITOL	Sorbitol	Sorbitol	-1.2894	0.0027379	-1.5844	0.0004461
BUTANOATE	Butanoate	Butanoate	4.0524	0.0034933	5.6517	5.08e-05
ADENOSINE 3',5'-DIPHOSPHATE	Adenosine 3',5'-Diphosphate	PAP	-0.95293	0.0039616	-1.6647	0.0044804
ADENOSINE 5'-DIPHOSPHATE	Adenosine 5'-Diphosphate	ADP	-0.94702	0.0039616	-1.6558	0.0044804
N,N-DIMETHYLARGININE	N,N-Dimethylarginine	ADMA	3.1414	0.0039616	4.1537	0.0044804
1-METHYLADENOSINE	1-Methyladenosine	m1A	1.2531	0.0050919	-4.1605	0.0010568
N,N,N-TRIMETHYLLYSINE	N,N,N-Trimethyllysine	TML	1.613	0.0053159	1.326	0.0014323
3-METHYLADENINE	3-Methyladenine	3-MA	-4.5626	0.0054465	-7.0849	5.08e-05
DEOXYGUANOSINE-MONOPHOSPHATE	Deoxyguanosine-Monophosphate	dGMP	-4.116	0.0070254	-5.5947	0.0040132
ADENOSINE-MONOPHOSPHATE	Adenosine-Monophosphate	AMP	-4.0267	0.00704	-5.386	0.00435
BILIVERDIN	Biliverdin	Biliverdin	2.2138	0.0095332	2.9686	0.0068833
TRANS-4-HYDROXY-L-PROLINE	Trans-4-Hydroxy-L-Proline	t4-Hyp	2.3888	0.011555	2.101	0.0038822
CYTIDINE MONOPHOSPHATE	Cytidine Monophosphate	CMP	-4.2098	0.013133	-5.4478	0.012618
CITRULLINE	Citrulline	Citrulline	0.96703	0.014384	0.74414	0.0021088
ARABITOL	Arabitol	Arabitol	-0.60362	0.017599	-2.416	0.0040348
RIBITOL	Ribitol	Ribitol	-0.60362	0.017599	-2.416	0.0040348
XYLITOL	Xylitol	Xylitol	-0.60362	0.017599	-2.416	0.0040348
CYCLIC GMP	Cyclic GMP	cGMP	3.8538	0.017599	4.1813	0.0060681
NICOTINATE	Nicotinate	Niacin	-2.4664	0.017599	-2.5155	0.0069201
MALONATE	Malonate	Malonate	1.1963	0.019617	1.9304	0.0004695

### Sheet: related to Fig2-ORT
ORT CA vs ORT control /Flies
Genotype	Treatment	Metabolite	KEGG	FC	log2FC	pval
ORT	CA	Xanthosine	C01762	727.05	9.5059	4.1983e-06
ORT	CA	2-Hydroxy-4-(methylthio)butanoic acid	NA	82.435	6.3652	0.0039616
ORT	CA	Methyglutarate	NA	32.382	5.0171	0.0039991
ORT	CA	Trigonelline	C01004	17.482	4.1278	0.00049881
ORT	CA	Butyric acid	C00246	16.592	4.0524	0.0034933
ORT	CA	Methylmalonic acid	C02170	15.774	3.9795	3.8139e-05
ORT	CA	Cysteic acid	C00506	14.534	3.8613	0.00025745
ORT	CA	4-aminobenzoate	C00568	12.761	3.6736	3.8139e-05
ORT	CA	3-(2-Hydroxyphenyl)propanoic acid	C01198	11.254	3.4924	9.3314e-05
ORT	CA	Asymmetric dimethylarginine	C03626	8.8236	3.1414	0.0039616
ORT	CA	Cytidine 2',3'-cyclic phosphate	C00127	7.9211	2.9857	0.002714
ORT	CA	4-Trimethylammoniobutanoic acid	C01181	5.8475	2.5478	0.0016318
ORT	CA	Xylulose 5-phosphate	C00231	4.0889	2.0317	0.0011328
ORT	CA	S-Adenosylmethionine	C00019	2.7387	1.4535	0.0013809
ORT	CA	Serine	C00065	1.6114	0.68831	0.0041454
ORT	CA	Citicoline	C00307	1.8682	0.90164	0.00065338
ORT	CA	Galacturonic acid	C00333	1.603	0.6808	0.0027379
ORT	CA	D-Glucuronic acid	C00191	1.603	0.6808	0.0027379
ORT	CA	L-Acetylcarnitine	C02571	0.53821	-0.89375	0.00065338
ORT	CA	ADP	C00008	0.5187	-0.94702	0.0039616
ORT	CA	Adenosine 3',5'-diphosphate	C00054	0.51658	-0.95293	0.0039616
ORT	CA	Galactitol	C01697	0.40911	-1.2894	0.0027379
ORT	CA	Mannitol	C00392	0.40911	-1.2894	0.0027379
ORT	CA	Sorbitol	C00794	0.40911	-1.2894	0.0027379
ORT	CA	Oxoglutaric acid	C00026	0.18723	-2.4171	0.0015152
ORT	CA	N-Methyl-L-Alanine	C02721	0.17361	-2.5261	0.00045605
ORT	CA	2-Deoxyglucose	C00568	0.15843	-2.6581	0.00064226
ORT	CA	10-Hydroxydecanoic acid	C02774	0.078753	-3.6665	0.00064226
ORT	CA	DL-Homocystine	C01817	0.015132	-6.0463	4.1983e-06
ORT	CA	Diaminopimelic acid	C00666	0.014166	-6.1415	2.6786e-05

### Sheet: related to Fig2-W
w1118 CA vs w1118 control
Genotype	Treatment	Metabolite	KEGG	FC	log2FC	pval
WISO	CA	3-Hydroxykynurenine	C02794	398.01	8.6366	0.00022338
WISO	CA	Xanthurenic acid	C02470	140.48	7.1342	0.00012199
WISO	CA	Butyric acid	C00246	50.274	5.6517	5.0776e-05
WISO	CA	5-Hydroxylysine	C16741	32.747	5.0333	5.4226e-05
WISO	CA	Methylmalonic acid	C02170	17.205	4.1048	5.0776e-05
WISO	CA	4-Trimethylammoniobutanoic acid	C01181	8.9673	3.1647	5.0776e-05
WISO	CA	Norvaline	C01799	6.8746	2.7813	0.00012199
WISO	CA	Dihydrobiopterin	C00268	4.0994	2.0354	0.0003842
WISO	CA	Kynurenic acid	C01717	3.5142	1.8132	0.00042449
WISO	CA	Sebacic acid	C08277	3.0875	1.6264	5.0776e-05
WISO	CA	FAD	C00016	0.5713	-0.80769	0.00010001
WISO	CA	beta-Alanine	C00099	0.55699	-0.84428	5.0776e-05
WISO	CA	myo-Inositol	C00137	0.49656	-1.01	5.41e-05
WISO	CA	Allose	C01487	0.4686	-1.0936	5.0776e-05
WISO	CA	alpha-D-Glucose	C00267	0.4686	-1.0936	5.0776e-05
WISO	CA	D-Galactose	C00124	0.4686	-1.0936	5.0776e-05
WISO	CA	D-Mannose	C00159	0.4686	-1.0936	5.0776e-05
WISO	CA	myo-Inositol	C00137	0.4686	-1.0936	5.0776e-05
WISO	CA	Sorbose	C00247	0.4686	-1.0936	5.0776e-05
WISO	CA	Betaine	C00719	0.35001	-1.5145	0.00012794
WISO	CA	4-Aminobutanoic acid	C00334	0.35001	-1.5145	0.00012794
WISO	CA	Galactitol	C01697	0.33347	-1.5844	0.00044611
WISO	CA	Mannitol	C00392	0.33347	-1.5844	0.00044611
WISO	CA	Sorbitol	C00794	0.33347	-1.5844	0.00044611
WISO	CA	Cytidine	C00475	0.25163	-1.9906	0.00012199
WISO	CA	2-Deoxyglucose	C00568	0.1395	-2.8417	0.00012199
WISO	CA	Gluconic acid	C00257	0.047346	-4.4006	5.0776e-05
WISO	CA	3-Methyladenine	C00913	0.007366	-7.0849	5.0776e-05
WISO	CA	Deoxyuridine	C00526	0.0053965	-7.5338	0.00026128
WISO	CA	Deoxyadenosine	C00559	0.0040545	-7.9462	0.00016019

### Sheet: Fig 2Cii
Full name	Metabolite	VitaminB class	log2FC_ORT	pval_ORT	log2FC_W	pval_W
Riboflavin	Riboflavin	B2	-2.7551	0.0059582	-1.7319	0.028164
Nicotinic acid	Niacin	B3	-2.4664	0.017599	-2.5155	0.0069201
Nicotinamide	NAM	B3	-2.4765	0.078663	-2.1378	0.089394
Methylmalonate	Methylmalonate	B12	3.9795	3.8139e-05	4.1048	5.0776e-05

### Sheet: Fig S4A
ORT CA vs ctrl /Larvae
Background	Full name	Metabolite	KEGG	FC	log2FC	pval
ORT	Fructose 6-phosphate	F6P	C00085	2.532	1.3403	0.016284
ORT	a-Ketoglutarate	a-Ketoglutarate	C00026	2.3849	1.2539	0.0035499
ORT	Hypotaurine	Hypotaurine	C00519	2.2608	1.1769	0.011258
ORT	S-Adenosylhomocysteine	SAH	C00021	2.0657	1.0466	0.0073252
ORT	Oxoadipate	Oxoadipate	C00322	1.9418	0.95739	0.018718
ORT	Taurine	Taurine	C00245	1.9076	0.93174	0.0066603
ORT	Cytidine	Cytidine	C00475	1.8295	0.87142	0.0008903
ORT	GSH	GSH	C00051	1.7758	0.82847	0.020071
ORT	Uridine	Uridine	C00299	1.7607	0.81614	0.021107
ORT	Thiamine monophosphate	TMP	C01081	1.7376	0.7971	0.029645
ORT	Betaine	Betaine	C00719	0.65484	-0.61078	0.035567
ORT	N-Formyl-L-Methionine	f-Met	C03145	0.63808	-0.64819	0.020443
ORT	cis-4-Hydroxy-D-Proline	c4-Hyp	C03440	0.59455	-0.75012	0.020838
ORT	trans-4-Hydroxy-L-proline	t4-Hyp	C01157	0.59455	-0.75012	0.020838
ORT	Citrate/Isocitrate	Citrate/Isocitrate	NA	0.57566	-0.79672	0.025177
ORT	N-Methylglutamate	N-Methylglutamate	C01046	0.50304	-0.99124	0.022541
ORT	Homoserine	Homoserine	C00263	0.45533	-1.135	0.0053871
ORT	4-Hydroxybenzoate	4-Hydroxybenzoate	NA	0.44027	-1.1836	0.0009727
ORT	Pipecolate	Pipecolate	C00408	0.41906	-1.2548	0.0097484
ORT	3-(4-Hydroxyphenyl)Pyruvate	4-HPPA	C01179	0.41558	-1.2668	0.024765
ORT	5-Methylcytosine	5mC	C02376	0.34441	-1.5378	0.0035526
ORT	Homovanillate	Homovanillate	C05582	0.26508	-1.9155	0.0006587
ORT	Hydrophenyllactic Acid	Hydrophenyllactic Acid	NA	0.26508	-1.9155	0.0006587
ORT	Hydroxyphenyllactate	Hydroxyphenyllactate	C03672	0.26508	-1.9155	0.0006587
ORT	Methylthioadenosine	Methylthioadenosine	C00170	0.13798	-2.8575	0.0038205
ORT	4-Imidazoleacetate	4-Imidazoleacetate	C02835	0.11844	-3.0778	0.0086761
ORT	Riboflavin	Riboflavin	C00255	0.11537	-3.1156	0.0075972
ORT	Hippurate	Hippurate	C01586	0.1093	-3.1937	0.016661
ORT	N-Acetylasparagine	N-Acetylasparagine	NA	0.098646	-3.3416	0.0001258
ORT	Melilotic acid	Melilotic acid	C01198	0.016107	-5.9562	0.029628

### Sheet: Fig S4B
ORT -765 CA (no nodules) vs ctrl / Larvae
Background	Full	Metabolite	KEGG	FC	log2FC	pval
ORT_765	3,4-Dihydroxyphenylacetate	DOPAC	C01161	0.15779	-2.6639	1.14e-07
ORT_765	3-Methyladenine	3-Methyladenine	C00913	0.046547	-4.4252	6.67e-05
ORT_765	N-Metyl-Alanine	N-Metyl-Alanine	NA	0.12265	-3.0274	8.24e-05
ORT_765	4-Methylcatechol	4-Methylcatechol	C06730	2.672	1.4179	0.0022486
ORT_765	Homogentisate	Homogentisate	C00544	2.5801	1.3674	0.0030839
ORT_765	Cytosine	Cytosine	C00380	0.41541	-1.2674	0.0092799
ORT_765	4-Imidazoleacetate	4-Imidazoleacetate	C02835	0.32093	-1.6396	0.0093447
ORT_765	Inosine	Inosine	C00294	1.5221	0.60608	0.0097095
ORT_765	Dehydroascorbate	Dehydroascorbate	C05422	0.43026	-1.2167	0.010334
ORT_765	NADH	NADH	C00004	0.60623	-0.72207	0.011673
ORT_765	5-Methylcytosine	5mC	C02376	0.42949	-1.2193	0.012689
ORT_765	Normetanephrine	Normetanephrine	C05589	0.4593	-1.1225	0.014443
ORT_765	Protocatechuic acid	Protocatechuic acid	C00230	0.45712	-1.1294	0.015525
ORT_765	Nicotinamide mononucleotide	NMN	C00455	2.2302	1.1572	0.018114
ORT_765	cis-4-Hydroxy-D-Proline	c4-Hyp	C03440	0.48906	-1.0319	0.022906
ORT_765	trans-4-Hydroxy-L-proline	t4-Hyp	C01157	0.48906	-1.0319	0.022906
ORT_765	Riboflavin	Riboflavin	C00255	0.26972	-1.8905	0.033002
ORT_765	3,4-Dihydroxyphenylglycol	DHGP	C05576	2.5312	1.3398	0.033332
ORT_765	Nicotinamide	NAM	C00153	0.31557	-1.6639	0.044896
ORT_765	Cytidine	Cytidine	C00475	1.5915	0.67039	0.045227
ORT_765	UMP	UMP	C00105	0.54902	-0.86507	0.045905
ORT_765	GSH	GSH	C00051	1.5688	0.64967	0.046443
ORT_765	Methylthioadenosine	Methylthioadenosine	C00170	0.29824	-1.7454	0.055349
ORT_765	Adenosine 2',3'-cyclic phosphate	2',3'-cAMP	C02353	3.2738	1.7109	0.05582

### Sheet: Fig 6Di
ORT-765 CA nodules vs ORT-765 CA No nodules / Larvae
Full name	Metabolite	KEGG	FC	log2FC	pval
3,4-Dihydroxyphenylglycol	DHPG	C05576	0.16951	-2.5606	2.53e-05
2,6-Dihydroxypyridine	2,6-DHP	C03056	0.12661	-2.9816	0.0005441
N,N,N-Trimethyllysine	TML	C03793	0.58588	-0.77132	0.004068
Palatinose	Palatinose	NA	1.6032	0.68098	0.0041058
L-Tryptophanamide	L-Tryptophanamide	C00977	1.7352	0.79509	0.0048953
Trehalose	Trehalose	C01083	1.6155	0.692	0.0049819
3-Methyl-L-Histidine	3-MH	C01152	2.4027	1.2646	0.0077768
3-Hydroxybenzyl Alcohol	3-HBA	C03351	2.6344	1.3975	0.0086303
cis-4-Hydroxy-D-Proline	c4-Hyp	C03440	2.4716	1.3054	0.0092992
trans-4-Hydroxy-L-proline	t4-Hyp	C01157	2.4716	1.3054	0.0092992
Saccharate	Saccharate	C00818	0.33668	-1.5706	0.0097043
Taurine	Taurine	C00245	0.38462	-1.3785	0.010298
5-Methylcytosine	5mC	C02376	1.6236	0.69922	0.011534
Deoxycarnitine	Deoxycarnitine	C01181	0.3361	-1.573	0.012089
Adenosine 2',3'-cyclic phosphate	2',3'-cAMP	C02353	0.14223	-2.8137	0.014218
Orotate	Orotate	C00295	3.366	1.751	0.015457
O-Phosphoserine	P-Ser	C01005	1.5482	0.63058	0.020484
4-Guanidinobutanoate	4-GBA	C01035	1.7445	0.80284	0.02126
Kynurenic acid	KYNA	C01717	2.4252	1.2781	0.023605
Oxoadipate	Oxoadipate	C00322	0.35015	-1.514	0.031111
Serine	Serine	C00065	1.5648	0.64601	0.032302
5-Hydroxy-L-Tryptophan	5-HTP	C00643	2.0576	1.041	0.037716
O-Phosphoethanolamine	PE-tn	C00346	2.3267	1.2183	0.038197
CMP	CMP	C00055	0.55011	-0.86221	0.039902
Normetanephrine	NMN	C05589	1.6724	0.74196	0.046727
Lauroylcarnitine	Lauroylcarnitine	NA	0.30286	-1.7233	0.047248
Hypoxanthine	Hypoxanthine	C00262	0.57376	-0.80148	0.048298
Others
Niacin		C00253	1.3007	0.37933	0.0026725
Histidine		C00135	1.4905	0.57575	0.008156
Citrate/Isocitrate		NA	1.4486	0.53468	0.095634
Malate		C00149	1.4427	0.52872	0.059047
Fumarate		C00122	1.4246	0.51053	0.081124
Methylmalonate		C02170	1.4179	0.50379	0.096377
Succinate		C00042	1.4179	0.50379	0.096377
Palmitic acid		C00249	1.4106	0.49627	0.024447
Asparagine		C00152	1.3972	0.48256	0.067934
Glutamine		C00064	1.3704	0.45465	0.02945
Oxoproline		C01879	1.2593	0.33257	0.038277
Pyroglutamate		C01879	1.2593	0.33257	0.038277
O-Acetylcarnitine		C02571	0.82223	-0.28239	0.098206
Citramalate		C00815	0.79085	-0.33853	0.01864
2-Hydroxyglutarate		C02630	0.77588	-0.3661	0.018338
Citicoline		C00307	0.76714	-0.38245	0.096712
Itaconate		C00490	0.76408	-0.3882	0.013787
Glucose 1-phosphate		C00103	0.75624	-0.40309	0.022154
Glucose 6-phosphate		C00092	0.75432	-0.40675	0.021717
Mannose 6-phosphate		C00275	0.74676	-0.42128	0.011481
Uridine diphosphate glucose		C00029	0.71566	-0.48265	0.015031
Uridine diphosphategalactose		C00052	0.71566	-0.48265	0.015031
Xanthine		C00385	0.70159	-0.51131	0.044022
Tyrosine		C00082	0.69059	-0.53409	0.035
Thiamine monophosphate		C01081	0.68038	-0.5556	0.073405
Phosphoserine		C01005	1.5482	0.63058	0.020484

### Sheet: Fig 6Dii
ATPsynCF6 RNAi in hemocytes vs control /Larvae
Full name	Metabolite	KEGG	FC	log2FC	pval
Citicoline	Citicoline	C00307	1.6503	0.7227	1.62e-05
2-Deoxy-D-glucose	2-DG	NA	0.005588	-7.4834	9.82e-05
3-Hydroxykynurenine	3-HK	C02794	8.5484	3.0957	0.000274
Sorbitol	Sorbitol	C00794	0.4949	-1.0148	0.0003026
2-Acetamido-2-deoxy-beta-D-glucosylamine	GlcNac	NA	0.31541	-1.6647	0.0004967
N-Methylaspartate	NMA	C12269	0.02265	-5.4644	0.0011388
Citrulline	Citrulline	C00327	0.44509	-1.1678	0.0013967
Dihydrobiopterin	BH2	C00268	1.7545	0.81108	0.0029598
cyclic AMP	cAMP	C00575	2.1265	1.0885	0.0030301
Ophthalmate	Ophthalmate	C21016	0.51136	-0.96759	0.0033806
Mannitol	Mannitol	C00392	0.24863	-2.0079	0.004687
Guanosine Diphosphate Mannose	GDP-mannose	C00096	3.306	1.7251	0.0077458
Malonate	Malonate	C00383	3.6435	1.8653	0.011126
3-Methoxytyramine	3-MT	C05587	2.2846	1.1919	0.016633
3-Dehydroshikimate	DHS	C02637	5.5077	2.4615	0.018386
GSH	GSH	C00051	0.58273	-0.7791	0.020732
5-Hydroxy-L-Tryptophan	5-HTP	C00643	4.1377	2.0488	0.024397
Sarcosine	Sarcosine	C00213	36.358	5.1842	0.025431
Dehydroascorbate	DHA	C05422	2.0117	1.0084	0.026915
Gulose	Gulose	C15923	5.1308	2.3592	0.027144
Galactitol	Galactitol	C01697	0.000609	-10.682	0.028963
4-Imidazoleacetate	4-Imidazoleacetate	C02835	0.32643	-1.6151	0.03993

### Sheet: Fig6 Diii
ORT-765 CA +NAM (no nodules) vs ORT-765 CA (nodules) / Larvae
Full name	Metabolite	KEGG	FC	log2FC	pval
Sebacate	Sebacate	C08277	2.0873	1.0616	0.0001887
Lauroylcarnitine	Lauroylcarnitine	NA	2.862	1.517	0.0002261
5-Hydroxy-L-Tryptophan	5-HTP	C00643	0.26104	-1.9377	0.0002277
S-Adenosylmethionine	SAM	C00019	1.7015	0.76682	0.0007211
O-Phosphoethanolamine	PE-tn	C00346	0.45214	-1.1452	0.0008817
4-Pyridoxate	4-PA	C00847	0.22478	-2.1534	0.0009034
cis-4-Hydroxy-D-Proline	c4-Hyp	C03440	0.30814	-1.6984	0.0010242
trans-4-Hydroxy-L-proline	t4-Hyp	C01157	0.30814	-1.6984	0.0010242
S-Adenosylhomocysteine	SAH	C00021	1.6758	0.74486	0.0015608
Riboflavin	Riboflavin	C00255	0.35879	-1.4788	0.0015674
5-Methylcytosine	5mC	C02376	0.52039	-0.94232	0.0016346
3-Methyl-L-Histidine	3-MH	C01152	0.25657	-1.9626	0.0017725
Cystathionine	Cystathionine	C02291	5.3727	2.4257	0.0027825
Adenosine triphosphate	ATP	C00002	0.12116	-3.045	0.003821
Taurine	Taurine	C00245	2.9053	1.5387	0.0049933
3-Hydroxybenzyl Alcohol	3-HBAlc	C03351	0.30786	-1.6997	0.0058791
Orotate	Orotate	C00295	0.30449	-1.7155	0.0059096
Deoxycarnitine	Deoxycarnitine	C01181	2.3841	1.2534	0.0059569
Methionine	Methionine	C00073	1.5761	0.65636	0.0060601
Propionyl-L-carnitine	PLC	C03017	8.6572	3.1139	0.0064777
Suberate	Suberate	C08278	1.5215	0.60553	0.0066087
N,N,N-Trimethyllysine	TML	C03793	1.7551	0.81158	0.0074819
Pantothenate	Pantothenate	C00864	0.55928	-0.83836	0.0089613
Cystine	Cystine	C01420	0.43659	-1.1957	0.013097
Nicotinamide	NAM	C00153	9.0869	3.1838	0.013376
Cytidine 2',3'-cyclic phosphate	2',3'-cCMP	C00127	0.4441	-1.171	0.01531
Azelate	Azelate	C08261	2.199	1.1369	0.019991
Ophthalmate	Ophthalmate	C21016	2.3566	1.2367	0.02067
Aminoadipate	Aminoadipate	C00956	3.2042	1.68	0.022063
N-Acetyltryptophan	Ac-Trp	NA	0.29714	-1.7508	0.024909
